# Short linear motifs - Underexplored players driving *Toxoplasma gondii* infection

**DOI:** 10.64898/2026.01.12.699020

**Authors:** Jesús Alvarado Valverde, Karine Lapouge, Arne Boergel, Kim Remans, Katja Luck, Toby J. Gibson

## Abstract

Pathogens infect hosts by interacting with host proteins and exploiting their functions to their advantage. Short linear motifs, small functional regions within intrinsically disordered protein regions, are common mediators of host-pathogen protein interactions. While motifs have been more extensively studied in viruses and bacteria, the extent to which eukaryotic unicellular parasites use motifs during infection remains unexplored. *Toxoplasma gondii* is a widespread intracellular Apicomplexan parasite capable of infecting all warm-blooded animals and invading any of their nucleated cells. *Toxoplasma’s* secreted proteins are key in interacting with host proteins during infection, making them potential sources for motifs. To highlight the role of motifs in *Toxoplasma gondii* infection, we curated 21 known motif instances in Toxoplasma proteins from the scientific literature. To identify more motifs in Toxoplasma secreted proteins, we developed a computational pipeline that annotates putative motif matches with structural and functional features. Through this approach, we identified a set of 24,291 motif matches in 295 secreted proteins. We highlight strategies for further prioritisation of likely functional motif matches by focusing on integrin motifs, degrons and TRAF6-binding motifs. We subjected four predicted TRAF6-binding motifs to experimental validation, supporting the predicted motifs in the Toxoplasma proteins RON10 and GRA15. Our motif predictions provide a valuable resource for generating hypotheses and designing experiments to study infection mechanisms. The characterisation of motifs in *Toxoplasma* will be key to understanding the molecular principles underlying its broad host range and more comprehensive Apicomplexan infection strategies.

**Importance:** Toxoplasma gondii is a widely distributed intracellular parasite that achieves a successful infection by interacting with different host cell proteins. Short linear motifs are small functional modules found in unstructured protein regions and recognised by folded protein domains. Given that unstructured protein regions are a common feature of Toxoplasma’s proteins, we hypothesise that motifs play important roles during its infection cycle. Here, we highlight the role of motifs during the Toxoplasma host cell invasion cycle through a curated set of motif examples. Through a computational pipeline, we predict thousands of motifs in secreted proteins, outline strategies for working with these predictions and finally experimentally test proteins containing a motif involved in the innate immune response, successfully showing the binding of two motifs. Our work provides a resource for further motif testing in Toxoplasma proteins, aiming at understanding the molecular mechanisms of its infection strategies and its broad host range.
