## Supplementary Table 2 for "Short linear motifs - Underexplored players driving *Toxoplasma gondii* infection"

### Sheet: Column_description
Columm	Description
Protein	Protein name
Protein_ID	Protein VEuPathDB sequence ID
UniProt_ID	Protein UniProt sequence ID
Peptide_ID	Peptide internal ID
Peptide_sequence	Peptide sequence
Motif_range	Range of motif within protein sequence
MW (g/mol)/PI	Molecular weight and isoelectric point
Kd (microMolar)	MST dissociation constant derived from the MO.Affinity Software
Response_amplitud	MST response amplitud derived from the MO.Affinity Software
Signal_to_noise	MST signal to noise ratio derived from the MO.Affinity Software
Conclusion	Final conclusion based on Kd, response amplitud and signal to noise ratio.

### Sheet: MST_results
Protein	Protein_ID	UniProt_ID	Motif_range	Peptide_ID	Peptide_sequence	MW (g/mol)/PI	Kd (microMolar)	Response_amplitud	Signal_to_noise	Conclusion
RON6	TGME49_297960	S8GK12	1229-1237	10786	5-Fluo-HERAPGEGCHE-Amid	1532.5 / 6.0	6.4	1.47	9.91	No binding
RON6 mut	TGME49_297960	S8GK12	1229-1237	10787	5-Fluo-HERAPGSGGHE-Amid	1490.5 / 6.0	10.95	2.66	14.086	No binding
RON10	TGME49_261750	S8F7R7	219-227	10784	5-Fluo-TNGTPEEYEET-Amid	1626.6 / 3.58	18.21	17.98	63.51	Binds
Ron10 mut	TGME49_261750	S8F7R7	219-227	10785	5-Fluo-TNGTPESYEET-Amid	1584.5 / 3.67	-	-	-	No binding
GRA7	TGME49_203310	O00933	88-98	20443	5-Fluo-LETEPDEQEEV-Amid	1674.7 / 3.4	216.95	57.73	203.78	Very weak binding
GRA7 mut	TGME49_203310	O00933	88-98	20444	5-Fluo-LETEPDSQEEV-Amid	1632.6 / 3.45	0.016	0.63	3.65	No binding
GRA15	TGME49_275470	A0A125YGQ9	502-512	20445	5-Fluo-QPQVPGENSYY-Amid	1638.7 / 4.0	26.91	49.94	114.01	Binds
GRA15 mut	TGME49_275470	A0A125YGQ9	502-512	20446	5-Fluo-QPQVPGSNSYY-Amid	1596.6 / 5.52	55.14	4.64	10..52	No binding
MAVS	ENSG00000088888	Q7Z434	453-461	10788	5-Fluo-PSHGPEENEYK-Amid	1643.7 / 4.75	3.04	41.81	34.98	Binds
MAVS mut	ENSG00000088888	Q7Z434	453-461	10789	5-Fluo-PSHGPESNEYK-Amid	1601.6 / 4.51	79.79	21.74	37.85	Weak binding
